# Organic compounds drive growth in phytoplankton taxa from different functional groups

**DOI:** 10.1101/2023.10.06.561152

**Authors:** Nele Martens, Emilia Ehlert, Widhi Putri, Martje Sibbertsen, C.-Elisa Schaum

## Abstract

Phytoplankton are usually considered autotrophs by default, but an increasing number of studies shows that many taxa are able to also utilise organic carbon. Acquiring nutrients and energy from different sources might enable an efficient uptake of required substances and provide a strategy to deal with a varying resource availability, especially in highly dynamic ecosystems such as estuaries. In our study we investigated the effects of 31 organic carbon sources on the growth of 17 phytoplankton strains from the Elbe estuary spanning four functional groups. All of our strains were able to make use of at least 1 and up to 26 organic compounds for growth. Pico-sized green algae such as *Mychonastes, Choricystis* and *Chlorella*, as well as nano-sized green algae from the genus *Monoraphidium* in particular were positively affected by a high variety of substances. Reduced light availability, typically appearing in turbid estuaries and similar habitats, resulted in an overall poorer ability to utilise organic substances for growth, indicating that organic carbon acquisition was not primarily a specific strategy to deal with darkness. Our results give further evidence for mixotrophy being an ubiquitous ability of phytoplankton and highlight the importance to consider this trophic strategy in research.
