## Supplementary table S1 for "Organic compounds drive growth in phytoplankton taxa from different functional groups"

### Sheet: Tab. 1 - Metadata strains
Strain ID	Group	Genus	Possible Species	Origin	Season	Incubation Temperature	Origin Temperature	Origin turbidity	Origin Salinity	Media	DNA ng/µl	Primer	Quality of base identification (subjective proxy)	Query length	% best e	Best fit(s) (e)	Morphological consideration	Comment	Pico or nano? Criterion pico: ca. 98-100 % are <3 µm (compared to beads) in 1 flow cytometric run of 1 fresh sample	Comment on ecoplates
N1	Nano green algae	Micractinium sp.	NA	610 km	'May 21	12 °C	10 °C	18 NTU	freshwater	WHM (freshwater)	81.2	18S	very good	993	98.3	Micractinium sp. Micractinium pusillum	no colonies, spines, roughly 3-7 µm in diameter		Nano	For this strain, 4 instead of 3 ecoplates were includes, as incidentally 4 were measured
N2	Nano green algae	Monoraphidium sp.	M. contortum	610 km	‘March 21	15 °C	5 °C	8 NTU	freshwater	WHM (freshwater)	28.4	18S	very good	1025	99.3	Monoraphidium contortum Monoraphidium pusillum	S-shapes, Monoraphidium contortum-like, ca. 15 µm length		Nano	For this strain, 5 instead of 3 ecoplates were includes, as incidentally 4 were measured
N3	Nano green algae	Tetradesmus sp.	NA	610 km	May 21	12 °C	10 °C	18 NTU	freshwater	WHM (freshwater)	49.4	18S	very good	1074	98.7	Tetradesmus obliquus Tetradesmus dimorphus	sharp edged, no spines, colonies of mostly 4 cells, roughly 20 µm length	note synonyms appearing, e.g. Scenedesmus obliquus	Nano	Included in dark experiment (2 weeks acclimation)
N4	Nano green algae	Chlorella-like	NA	610 km	March 21	15 °C	5 °C	8 NTU	freshwater	WHM (freshwater)	6.6	18S	poor	568	98.1	Chlorella vulgaris + various others e.g. Chlamydomonas	single cells, 3 to > 5 µm, shapes vary between perfectly round and more oval ones, single cells	Bad sequencing quality does not allow for clear identification, morphology speaks for Chlorella	Nano	2 well measurements are missing from the ecoplates due to false pipetting (1 of 9 replicates of L-Threonine, and 1 of nine replicates of a-Cyclodextrin), plate replicate 1; For this strain, 4 instead of 3 ecoplates were includes, as incidentally 4 were measured
N7	Nano green algae	Monoraphidium sp.	M. minutum	690 km	May 21	12 °C	10 °C	63 NTU	freshwater	WHM (freshwater)	36.4	18S	good/ ok	454	98	Monoraphidium sp.	sickle-shapes, no colony formation, ca. 7 µm diameter if sickel seen as 'circle', some larger cells		Nano	Included in dark experiment (2 weeks acclimation)
N8	Nano green algae	Monoraphidium sp.	NA	610 km	May 21	12 °C	10 °C	18 NTU	freshwater	WHM (freshwater)	68.8	18S	very good	951	ca. 99	Monoraphidium sp. + various Monoraphidium taxa Rhombocystis complanata	elongated, straight, ca. 7-10 µm	Rhombocystis can be excluded based on morphology	Nano
P1	Pico green algae	Mychonastes sp.	NA	610 km	‘July 21	18 °C	22 °C	16 NTU	freshwater	WHM (freshwater)	37	18S	very good	954	99.5	Mychonastes sp. + different taxa of Mychonastes +lower level e.g. Chlorophyta	cells mostly < 3 µm, sphaerical	note synonyms appearing, e.g. Pseudodictyosphaerium	Pico
P2	Pico green algae	Chlorella sp.	NA	690 km	‘Feb 22	12 °C	5 °C	100 NTU	0.8 PSU	WHM (freshwater)	56.4	18S	good	1118	99.3	Chlorella sp.	sphaerical, mostly < 3 µm	Micractinium simplicissimum has 1 bp less fit and is larger (3.3–3.9 × 5.5–5.7, Chae et al 2019)	Pico
P3	Pico green algae	Choricystis sp.	NA	634 km	‘Feb 22	12 °C	5 °C	50 NTU	freshwater	WHM (freshwater)	17.9	18S	very good	1121	99.5	Choricystis sp. + different species of Choricytis, Picochlorum	cells mostly < 3 µm, sphaerical	Choricystis fit was 1 bp better than Picochlorum, moreover, max. overlap (99.5 %) of our sequence with various Choricystis sequences, but only one Picochlorum sequence	Pico	Included in dark experiment (including 2 weeks acclimation, 8 weeks acclimation and 10 weeks + Ampicillin)
P4	Pico green algae	Mychonastes sp.	M. homosphaera	690 km	May 21	12 °C	10 °C	63 NTU	1.3 PSU	WHM (freshwater)	ca. 140	18S	very good	1072	99.4	Mychonastes homosphaera Mychonasets sp.	cells mostly < 3 µm, mostly single cells, colony formation or aggregation in high densities	note synonyms appearing, e.g. Pseudodictyosphaerium	Pico	Included in dark experiment (2 weeks acclimation)
P5	Pico green algae	unidentified pico green alga	NA	610 km	‘Feb 22	12 °C	5 °C	26 NTU	freshwater	WHM (freshwater)	11.7	18S	NA	NA	NA	NA	smallest eukaryot in our pool of strains, ca. 1.5-2 µm, rare occurance of colony formation: in very dense cultures it forms long "tubes" of cells that form 'mould-like' patches visible by eye	no extraction/ 18S sequencing succes (not amplified), however, cytometric fingerprints that can proxy the ratios between different pigments (chlorophyll a, phycocyanin) indicates it is a eukaryote (green algae)	Pico
P6	Pico green algae	Mychonastes sp.	M. frigidus	634 km	May 21	12 °C	10 °C	19 NTU	freshwater	WHM (freshwater)	98.8	18S	very good	1095	99.3	Mychonastes frigidus	cells mostly < 3 µm, mostly single cells, colony formation or aggregation in high densities	note synonyms appearing, e.g. Pseudodictyosphaerium	Pico	For this strain, 4 instead of 3 ecoplates were includes, as incidentally 4 were measured
P9	Pico green algae	unidentified pico green alga	NA	610 km	‘July 21	18 °C	22 °C	16 NTU	freshwater	WHM (freshwater)	<5	18S	NA	NA	NA	NA	cells mostly < 3 µm diameter, slightly oval	no amplification succes as strain does not pelletize (i.e. concentrate) prior extraction, resulting in low DNA concentrations, cytometric fingerprints that can proxy the ratios between different pigments (chlorophyll a, phycocyanin) indicates it is a eukaryote (green algae)	Pico	1 well measurement is missing from the ecoplates due to machine issue (1 of 9 replicates of Putrescine), plate replicate 1
D1	diatoms	Thalassiosirales sp. (likely Thalassiosira)	NA	634 km	‘Feb 22	12 °C	5 °C	50 NTU	freshwater	WHM (freshwater)	6.54	18S	poor	79	100	u.a. Thalassiosira, Minidiscus	elongated centric cells, diameter ca. 3 µm, different sizes occur, different lengths (e.g. 8 µm, 5 µm), sometimes chains of 2-3 cells	Due to bad sequencing quality, we can only say that this strain belongs to Thalassiosirales; water sample the strain originated from was also used for metabarcoding (18S, PR2), where Thallasiosira was the most dominant diatom taxon. Hence, this strain is likely Thalassiosira	Nano
C9	cyanobacteria	Synechococcales (likely Synechococcus)	NA	610 km	‘July 21	18 °C	22 °C	16 NTU	freshwater	WHM (freshwater)	20	16S	poor (non-axenic)	241	94	Synechococcus sp. (besides bacteria hits)	solitary, sphearical slightly oval, ca. 1µm; high phycocyanin: chlorophyll a ratio (cytometry)	water sample the strain originated from was also used for metabarcoding (16S), where Synechococcus & Microcystis were the dominant cyanobacteria. Sequencing of the strain, metabarcoding results and morphology alltogether suggest that this strain is Synechococcus; note that the cytometric fingerprint differs from strain C10, hence they are likely not the same taxon/ from the same population	Pico
C1	cyanobacteria	Synechococcales (likely Synechococcus)	NA	610 km	‘July 21	18 °C	22 °C	16 NTU	freshwater	WHM (freshwater)	11.5	16s	poor (non-axenic)	148	97.8	Synechococcus sp. (besides bacteria hits)	ca. 1 µm wide and 3 µm long 'bacillus-like' cells, single cells and distinct green irregular colonies or aggregates/ cluster in denser samples; high phycocyanin: chlorophyll a ratio (cytometry)	water sample the strain originated from was also used for metabarcoding (16S), where Synechococcus & Microcystis were the dominant cyanobacteria. Sequencing of the strain, metabarcoding results and morphology alltogether suggest that this strain is Synechococcus; note that the cytometric fingerprint differs from strain C9, hence they are likely not the same taxon/ from the same population	Pico
C6	cyanobacteria	Synechococcales (likely Synechococcus)	NA	610 km	‘July 21	18 °C	22 °C	16 NTU	freshwater	WHM (freshwater)	19	16S	poor (non-axenic)	184	94.6	Synechococcus sp. (besides bacteria hits)	elongated, ca. 10-30 µm length; high phycocyanin: chlorophyll a ratio (cytometry)	water sample the strain originated from was also used for metabarcoding (16S), where Synechococcus & Microcystis were the dominant cyanobacteria. Sequencing of the strain, metabarcoding results and morphology alltogether suggest that this strain is Synechococcus; note that the morphology (long elongated cells) differs significant from C9 and C10, hence they are likely not the same taxon/ from the…	Nano

### Sheet: read me
	This document shows relevant information concerning the strains cultivation, origin and identification.
	Final strain identity
	Column A shows the strain ID which connects this table with tab. S2 and tab S3 as well as provided sequencing data.
	Column B shows the functional group, which is based on the genus (column C) and size (column T)
	Column C and D show the identified genus and possible taxon based on the identification process showed in columns L – S
	Environmental & cultivation parameters
	Column E shows the origin (i.e. sampling station in the Elbe estuary), while the number indicates the approximate distance to the spring of the Elbe river.
	Column F shows the season the strain originated from
	Columns G and H show the incubation temperature and temperature in the original water sample, respectively.
	Columns I and J show the turbidity and salinity during sampling.
	All strains were cultured in WHM freshwater media where silica was added (column K)
	Identification process
	Column L show the DNA concentration in the extract used for sequencing.
	Column M indicates the type of primer used.
	Column N shows a subjective proxy for the quality of the sequences obtained based on the clarity of identification of the singles bases (and length). Respective PDF data showing the sequences and quality of base identification are provided with the additional data.
	Column O and P show the query length and % overlap with data base sequences (based on highest e value)
	Column Q indicates which database sequence (taxon) the strains sequence best fitted to (based on O and P)
	Column R shows morphological criteria included in the taxa identification process.
	Column S gives further information why we assigned a certain taxon rather than another, and why/where certain strains could not be identified.
	Column T shows which taxon where identified as pico or nano (criterion see there)
	Other
	Column U gives further ecoplate related comments about e.g. which strains where included in dark experiments.
