## Supplementary table S2 for "Organic compounds drive growth in phytoplankton taxa from different functional groups"

### Sheet: Tab. S2 - Metadata ecoplates
Strain ID	Light condition	plate Replicate ID	Valid?	Why invalid?	d0	pipetting d0	d1	pipetting d1	Culture prepared	Comment	cell counts/ 20 µL 17 days prior to plating (flask)	cell counts/ 20 µL 16 days prior to plating (flask)	cell counts/ 20 µL 15 days prior to plating (flask)	cell counts/ 20 µL 14 days prior to plating (flask)	cell counts/ 20 µL 13 days prior to plating (flask)	cell counts/ 20 µL 12 days prior to plating (flask)	cell counts/ 20 µL 11 days prior to plating (flask)	cell counts/ 20 µL 10 days prior to plating (flask)	cell counts/ 20 µL 9 days prior to plating (flask)	cell counts/ 20 µL 8 days prior to plating (flask)	cell counts/ 20 µL 7 days prior to plating (flask)	cell counts/ 20 µL 6 days prior to plating (flask)	cell counts/ 20 µL 5 days prior to plating (flask)	cell counts/ 20 µL 4 days prior to plating (flask)	cell counts/ 20 µL 3 days prior to plating (flask)	cell counts/ 20 µL 2 days prior to plating (flask)	cell counts/ 20 µL 1 day prior to plating (flask)	cell counts/ 20 µL 0 days prior to plating (flask)	cell counts/ 20 µL 1 day after plating (ecoplate)	cell counts/ 20 µL 2 day after plating (flask)	cell counts/ 20 µL 3 day after plating (flask)
N2	100 %	1	yes		2023-01-05	14:00:00	2023-01-06	14:36:00	2022-12-28																		21000	31000	30000	47000
N2	100 %	1.1	yes		2023-03-20	14:00:00	2023-03-21	13:30:00	2023-02-27		21000				63000		86000					113000						248000	296000
N2	100 %	1.2	yes		2023-05-03	15:00:00	2023-05-04	14:15:00	2023-04-14					18000	24000					46000								164000	180000
N2	100 %	2	yes		2023-01-30	12:40:00	2023-01-31	12:00:00	2023-01-25																			55000	60000	72000
N2	100 %	3	yes		2023-03-14	14:15:00	2023-03-15	13:35:00	2023-03-08	Incidentally 5 plates for N11							32000				78000		116000					152000	192000
N3	100 %	1	no	incubator light defect	2023-01-17	13:05:00	2023-01-18	12:35:00	2023-01-13
N3	100 %	1.1	yes		2023-03-22	13:00:00	2023-03-23	13:20:00	2023-03-13														4000			7200		12600	4200
N3	100 %	2	yes		2023-02-13	14:40:00	2023-02-14	14:00:00	2023-01-25					950	1600									17000				26000	32000
N3	100 %	3	yes		2023-03-20	12:00:00	2023-03-21	11:00:00	2023-03-13																2000			4000	11800
N3	100 %	"11"	no	pilot study, different conditions					2022
N3	-75 %, foil, (2 w acclimation)	D1_1	yes		2023-07-10	12:30:00	2023-07-11	NA	2023-07-04																2600			7000	15600
N3	-75 %, foil, (2 w acclimation)	D1_2	yes		2023-07-11	13:00:00	2023-07-12	NA	2023-07-04															1200			3300	3700	6900
N3	-75 %, foil, (2 w acclimation)	D1_3	yes		2023-07-11	14:00:00	2023-07-12	NA	2023-07-04															7300			8000	10900	20800
P4	100 %	1	no	incubator light defect	2023-01-04	14:30:00	2023-01-05	13:30:00	2022-12-28
P4	100 %	1.1	yes		2023-03-15	11:10:00	2023-03-16	10:15:00	2023-03-08																	8000		88400	66000
P4	100 %	2	yes		2023-02-09	12:20:00	2023-02-10	11:30:00	2023-01-25									75000	76000									370000	352000
P4	100 %	3	yes		2023-02-20	13:00:00	2023-02-21	12:05:00	2023-02-14																			170000	138000
P4	100 % + Amp	DA_1	yes		2023-07-31	11:15:00	2023-08-01	NA	2023-07-27	with 100 µg/mL Ampicillin (final concentration) added on 2023-07-27																		176000	188000
P4	100 % + Amp	DA_2	yes		2023-07-31	13:10:00	2023-08-01	NA	2023-07-27	with 100 µg/mL Ampicillin (final concentration) added on 2023-07-27																		228000	258000
P4	100 % + Amp	DA_3	yes		2023-08-01	10:40:00	2023-08-02	NA	2023-07-27	with 100 µg/mL Ampicillin (final concentration) added on 2023-07-27																	308000	333000	362000
P4	100 %	"8"	no	pilot study, different conditions (also pipetting error + old ecoplate)	2022-11-22	NA	2022-11-23	NA	2022
P4	100 %	"10"	no	pilot study, different conditions (5d incu, old ecoplate)	2022-12-07	NA	2022-12-12	NA	2022-11-22
P4	100 %	"11"	no	pilot study, different conditions					2022
P4	-75 %, foil, (2 w acclimation)	D1_1	yes		2023-07-03	11:45:00	2023-07-04	NA	2023-06-20													16000						90000	80000
P4	-75 %, foil, (2 w acclimation)	D1_2	yes		2023-07-03	13:30:00	2023-07-04	NA	2023-06-20													106000						164000	142000
P4	-75 %, foil, (2 w acclimation)	D1_3	yes		2023-07-05	14:00:00	2023-07-06	NA	2023-06-20																	294000	288000	316000	374000
P4	-75 %, foil, (8 w acclimation)	D2_1	yes		2023-07-17	11:55:00	2023-07-18	NA	2023-06-27	strain kept in -75 % since 16.5.23; incubator change on 2023-07-11, incubator starts light ca. 3h later					1400		2800					5000						56000	52000
P4	-75 %, foil, (8 w acclimation)	D2_2	yes		2023-07-18	12:15:00	2023-07-19	NA	2023-06-27	strain kept in -75 % since 16.5.23; incubator change on 2023-07-11, incubator starts light ca. 3h later				5600		9200					39000						158000	168000	182000
P4	-75 %, foil, (8 w acclimation)	D2_3	yes		2023-07-19	10:40:00	2023-07-20		2023-06-27	strain kept in -75 % since 16.5.23; incubator change on 2023-07-11, incubator starts light ca. 3h later			13000		22000					59000						162000	184000	214000	212000
P4	-50 %, paper, (1 w acclimation)	1	no	pilot study, different conditions	2023-05-16	13:45:00	2023-05-17	NA	2023-05-12
P4	-90 %, foil, (1 w acclimation)	2	no	pilot study, different conditions	2023-05-24	15:45:00	2023-05-25	NA	2023-05-16
P4	-75 %, foil, (1 w acclimation)	3	no	pilot study, different conditions	2023-05-25	14:45:00	2023-05-26	NA	2023-05-16
P4	-75 %, foil, (4 w acclimation)	4	no	pilot study, different conditions	2023-06-13	NA	2023-06-14	NA	NA
P4	-75 %, foil, (1 w acclimation)	5	no	pilot study, different conditions	2023-06-13	NA	2023-06-14	NA	NA
P1	100 %	1	yes		2023-01-16	10:55:00	2023-01-17	10:30:00	2023-01-13																			60000	30000	88000
P1	100 %	2	yes		2023-03-07	11:45:00	2023-03-08	10:45:00	2023-02-27															48000				206000	140000
P1	100 %	3	yes		2023-03-07	13:45:00	2023-03-08	13:30:00	2023-02-27															150000				295000	272000
C6	100 %	1	yes		2023-01-08	13:00:00	2023-01-09	12:40:00	2022-12-28															18000	29000	59000		160000	136000
C6	100 %	2	yes		2023-03-21	11:20:00	2023-03-22	10:40:00	2023-03-08	H11 removed, well was empty/ air (pipetting error)										120000	125000	214000		300000			410000	432000	276000
C6	100 %	3	yes		2023-03-21	13:20:00	2023-03-22	13:05:00	2023-03-13	H12 stopped & remeasured (machine problem)														80000			206000	270000	400000
C1	100 %	1	yes		2023-01-17	10:45:00	2023-01-18	10:25:00	2023-01-13																		63000	84000	74000	110000
C1	100 %	2	yes		2023-03-13	11:55:00	2023-03-14	11:00:00	2023-03-08	A3+A5 stopped and remeasured (machine problem)																		220000	284000
C1	100 %	3	yes		2023-03-13	13:20:00	2023-03-14	14:00:00	2023-03-08	A8 stopped and remeasured (machine problem)																		440000	594000
D1	100 %	1	no	incubator light defect	2023-01-20	14:15:00	2023-01-21	14:45:00	2023-01-13
D1	100 %	1.1	yes		2023-03-22	11:10:00	2023-03-23	10:55:00	2023-03-13														2000			10000		18600	20000
D1	100 %	2	yes		2023-05-04	14:45:00	2023-05-05	14:35:00	2023-04-18																		3400	5900	6400
D1	100 %	3	yes		2023-05-10	13:30:00	2023-05-11	13:30:00	2023-05-05																		8400	14000	14800
P9	100 %	1	yes		2023-01-08	11:25:00	2023-01-09	10:15:00	2022-12-28	1 well measurement is missing from the ecoplates due to machine issue (Putrescine)														12000	22000	40000	72000	128000	96000
P9	100 %	2	yes		2023-03-27	11:50:00	2023-03-28	11:15:00	2023-03-17	H12 stopped and remeasured (machine problem)																	100000	288000	308000
P9	100 %	3	yes		2023-04-25	13:00:00	2023-04-26	14:00:00	2023-04-14													10000	19000					100000	86000
P6	100 %	1	no	incubator light defect	2023-01-07	12:10:00	2023-01-08	11:33:00	2022-12-28
P6	100 %	1.1	yes		2023-02-27	12:45:00	2023-02-28	11:40:00	2023-02-20																			87000	100000
P6	100 %	2	yes		2023-02-09	15:00:00	2023-02-10	14:00:00	2023-01-25									70000	20000									330000	330000
P6	100 %	2.1	yes		2023-05-23	11:40:00	2023-05-23	11:10:00	2023-05-12	Problems with FSC signal on cytogram, no effect on counts											26000							360000	344000
P6	100 %	3	yes		2023-02-27	14:30:00	2023-02-28	14:00:00	2023-02-20	Incidentally having 4 instead of 3 plates for P6																		170000	162000
N4	100 %	1	yes		2023-01-04	13:30:00	2023-01-05	11:25:00	2022-12-28	2 well measurements are missing from the ecoplates due to false pipetting (L-Threonine, a-Cyclodextrin)																		49000	46000	21000	40000
N4	100 %	2	yes		2023-02-13	12:20:00	2023-02-14	11:50:00	2023-01-25					65000	32000									190000				220000	200000
N4	100 %	3	yes		2023-03-08	11:45:00	2023-03-09	11:00:00	2023-02-27														45000				120000	131000	114000
N4	100 %	4	yes		2023-07-06	13:00:00	2023-07-07		2023-06-20 bzw. 2023-07-03	Incidentally having 4 instead of 3 plates for N14																150000	178000	204000	226000
N1	100 %	1	no	incubator light defect	2023-01-10	12:05:00	2023-01-20	11:46:00	2022-12-28
N1	100 %	1.1	yes		2023-04-19	14:50:00	2023-04-20	13:50:00	2023-04-04													50000						134000	138000
N1	100 %	2	yes		2023-04-26	14:15:00	2023-04-27	14:00:00	2023-04-14												772	1800					11400	21100	22000
N1	100 %	3	yes		2023-06-21	08:45:00	2023-06-22	08:45:00	2023-06-13	strains preped by Mar																	58.2	73000	74000
N1	100 %	3.1	yes		2023-06-22	09:50:00	2023-06-23	09:20:00	2023-06-13	Incidentally having 4 instead of 3 plates for N1																		77000	88000
C9	100 %	1	yes		2023-01-16	12:45:00	2023-01-17	12:55:00	2023-01-13																			126000	124000	207000
C9	100 %	2	yes		2023-03-14	12:15:00	2023-03-15	11:15:00	2023-03-08																		520000	629000	630000
C9	100 %	3	yes		2023-03-26	14:17:00	2023-03-27	13:50:00	2023-03-17																			460000	660000
P2	100 %	1	no	incubator light defect	2023-01-09	10:39:00	2023-01-10	10:15:00	2022-12-28
P2	100 %	1.1	yes		2023-03-09	11:30:00	2023-03-10	10:40:00	2023-02-27																			98000	118000
P2	100 %	2	yes		2023-05-24	11:00:00	2023-05-25	10:50:00	2023-05-12	Problems with FSC signal on cytogram, no effect on counts										24000							214000	238000	234000
P2	100 %	3	yes		2023-05-24	13:05:00	2023-05-25	13:10:00	2023-05-12	Problems with FSC signal on cytogram, no effect on counts										55000							294000	328000	362000
N7	100 %	1	no	incubator light defect	2023-01-06	12:10:00	2023-01-07	11:41:00	2022-12-28
N7	100 %	1.1	yes		2023-03-09	13:45:00	2023-03-10	13:00:00	2023-02-27																			74000	94000
N7	100 %	2	yes		2023-03-26	11:55:00	2023-03-27	11:25:00	2023-03-20																			23500	44000
N7	100 %	3	yes		2023-06-26	09:00:00	2023-06-27	09:05:00	2023-06-13														24100	52000	56000			95000	140000
N7	-75 %, foil, (2 w acclimation)	D1_1	yes		2023-07-24	12:30:00	2023-07-25	NA	2023-07-17																			16000	38000
N7	-75 %, foil, (2 w acclimation)	D1_2	yes		2023-07-25	13:30:00	2023-07-26	NA	2023-07-17																		76000	80000	100000
N7	-75 %, foil, (2 w acclimation)	D1_3	yes		2023-07-26	14:15:00	2023-07-27	NA	2023-07-17																	44000	46000	48000	72000
N8	100 %	1	no	incubator light defect	2023-01-05	11:50:00	2023-01-06	12:20:00	2022-12-28
N8	100 %	1.1	yes		2023-03-27	13:45:00	2023-03-28	13:35:00	2023-03-17																		44000	126800	172000
N8	100 %	2	yes		2023-07-04	10:00:00	2023-07-05	09:45:00	2023-06-27																		44000	70000	66000
N8	100 %	3	yes		2023-07-05	10:10:00	2023-07-06	10:10:00	2023-06-20						3600			30000								150000	156000	189000	180000
P5	100 %	1	no	incubator light defect	2023-01-09	12:05:00	2023-01-10	12:17:00	2022-12-28
P5	100 %	1.1	yes		2023-04-20	14:15:00	2023-04-21	13:15:00	2023-03-14																		110000	167500	170000
P5	100 %	2	yes		2023-04-27	13:55:00	2023-04-28	13:00:00	2023-04-14											49000	84000					170000	175000	230000	230000
P5	100 %	3	yes		2023-05-23	13:00:00	2023-05-24	13:15:00	2023-05-12	Problems with FSC signal on cytogram, no effect on counts (since today until end of the project, not commented again)											42000							312000	320000
P3	100 %	1	yes		2023-05-09	14:00:00	2023-05-10	14:00:00	2023-05-05																			146000	154000
P3	100 %	2	yes		2023-05-11	13:30:00	2023-05-12	13:10:00	2023-05-06																	24000	52000	72000	76000
P3	100 %	3	yes		2023-05-25	13:00:00	2023-05-26	13:40:00	2023-05-12										80000							236000	258000	327000	346000
P3	-75 %, foil, (2 w acclimation)	D1_1	yes		2023-07-24	11:30:00	2023-07-25	NA	2023-07-17																			73400	100000
P3	-75 %, foil, (2 w acclimation)	D1_2	yes		2023-07-25	11:00:00	2023-07-26	NA	2023-07-17																		148000	154000	172000
P3	-75 %, foil, (2 w acclimation)	D1_3	yes		2023-07-26	12:15:00	2023-07-27	NA	2023-07-17																	186000	196000	198000	230000

### Sheet: read me
	Here we provide metadata for the ecoplates experiments including e.g. culture preparation.
	Each Line indicates an ecoplate measured with it’s additional information.
	Column A shows the strain ID. The strain ID connects this table with tab. S1 and tab. S3. Further Infos about the strains can be found in tab. S1, where e.g. the taxon is shown, that is needed to relate the data to what is written in the manuscript. (In the manuscript, the strain ID is only use where necessary to differentiate different strains of the same genus)
	Column B shows the light treatment, which either 100 % (159 µEinstein/ m2*s) or reduced (usually -75% except for pilot studies)
	Column C shows the replicate number of the ecoplates. Usually replicates have consecutive numbers. Ecoplates run under reduced light availability are additionally labeled with ‘D’ for dark.
	Column D shows if the ecoplate run was valid i.e. included in the paper.
	Column E explains why measurements where invalid as noted in D. Note the table includes all measured plates including pilot studies conducted.
	Column F – I indicate when the culture was prepared i.e. added to the ecoplates on day 0 (d0) and when it was prepared for measurement on day 1 (d1).
	Column J indicates when the culture was originally prepared, i.e. transferred to fresh media prior to the experiment, which was usually 1-2 weeks before.
	Column K gives further specific information concerning single samples
	Column L – AF show cell counts/ 20 µL conducted prior to, during and after the ecoplates measurements. This was done to track the development of the cultures and ensure exponential growth. The data is shown graphically in the supplementary figure S1.
